# Oxidative stress and vacuolar variants influence paraquat response in *Saccharomyces cerevisiae* of different genetic variants

**DOI:** 10.1101/2025.05.27.656361

**Authors:** Juan Carlos Rubilar, Benjamín Szenfeld, Francisco A. Cubillos, Andrés. D. Klein

## Abstract

The biological effects of paraquat (PQ), an herbicide linked to Parkinson’s disease (PD) risk in humans can be studied in *Saccharomyces cerevisiae* due to its evolutionary conservation with mammals. To understand how genetic background influences PQ toxicity, we treated four yeast strains (NA, SA, WA, and WE) with PQ and assessed physiological (growth curves), molecular (superoxide and peroxide levels) and cellular consequences (vacuolar disaggregation) on each genetic background. PQ significantly reduced specific growth rates (μMax) in WE and WA, while SA and NA remained unaffected. Furthermore, PQ increased superoxide and peroxide levels across the strains, but to different extents, being the SA and WE the most affected. PQ also influenced vacuolar morphologies strain-dependently, shifting from one large organelle to small disaggregate vacuoles, with WE being the most susceptible. Interestingly, we found an inverse association between superoxide levels and μMax. Given the known involvement of lysosomal dysfunction in pesticide-induced PD, we investigated correlations between predicted missense variants in vacuolar genes and PQ responses across the yeast strains. We identified associations between *fen2* variants, the human orthologue of *SLC17A5*, and vacuolar disaggregation. To validate this, we exposed a *fen2*-deleted strain to PQ, which exhibited increased vacuolar disaggregation. In conclusion, our findings demonstrate that the strain-specific susceptibility to PQ is associated with superoxide levels and that *fen2* likely plays a role in the vacuolar adaptive response to PQ exposure. We speculate that the most resistant strains may facilitate the development of novel therapeutics for humans exposed to PQ.
