## Supplementary Figure 1 for "Oxidative stress and vacuolar variants influence paraquat response in *Saccharomyces cerevisiae* of different genetic variants"

### Sheet: Lysosomal genes
Human lysosomal genes	Orthologue in S. cerevisiae
ATP13A2	YPK9
CLN3	YHC3
CTNS	ERS1
CTSA	PRC1
CTSD	PEP4
LIPF	TGL1
LIPA	YEH1
NPC1	NCR1
SLC17A1	DAL5
SLC17A6	TNA1
SLC17A4	THI73
SLC17A5	FEN2
SLC17A8	SEO1
HDAC6	HDA1
ATG4C	ATG4
HIP1R	SLA2
ABHD4	CLD1
ABHD5	ICT1
ABDH5	ECM18
ATG5	ATG5
BECN1	VPS30
TFEB	RTG3
GSK3B	MRK1
HSPA8	SSA2
HSPA8	SSA3
TSG101	STP22
ATG9A	ATG9
VPS39	VAM6
EP300	-
ACP2	-
PRKN	-
FBXO7	-
LAMP1	-
SMPD1	-
PINK1	-
BLOC1S1	-
GAK	-
GALC	-
ACMSD	-
LAMP3	-
MCOLN1	-

### Sheet: Variants
Gene: YPK9
Strain	Chromosome	Position	Ref allele	Altered allele	Variant	Ref aminoacid	Altered aminoacid	SIFT prediction
	XV	861653	T	C	NONSYNONYMOUS	L	P	TOLERATED
	XV	861942	A	G	SYNONYMOUS	R	R	TOLERATED
	XV	863103	T	C	SYNONYMOUS	N	N	TOLERATED
	XV	863139	G	A	SYNONYMOUS	G	G	TOLERATED
	XV	863148	C	T	SYNONYMOUS	A	A	TOLERATED
	XV	863403	G	A	SYNONYMOUS	A	A	TOLERATED
	XV	863813	G	A	NONSYNONYMOUS	R	Q	TOLERATED
	XV	863844	T	C	SYNONYMOUS	H	H	TOLERATED
	XV	863862	A	T	SYNONYMOUS	P	P	TOLERATED
	XV	864477	A	C	NONSYNONYMOUS	K	N	TOLERATED
SA	XV	864723	G	A	SYNONYMOUS	G	G	TOLERATED
	XV	861653	T	C	NONSYNONYMOUS	L	P	TOLERATED
	XV	861787	A	G	NONSYNONYMOUS	T	A	TOLERATED
	XV	862116	T	C	SYNONYMOUS	A	A	TOLERATED
	XV	862224	A	T	NONSYNONYMOUS	L	F	TOLERATED
	XV	862275	T	C	SYNONYMOUS	N	N	TOLERATED
	XV	862998	G	A	SYNONYMOUS	V	V	TOLERATED
	XV	863103	T	C	SYNONYMOUS	N	N	TOLERATED
	XV	863148	C	T	SYNONYMOUS	A	A	TOLERATED
	XV	863403	G	A	SYNONYMOUS	A	A	TOLERATED
	XV	863813	G	A	NONSYNONYMOUS	R	Q	TOLERATED
	XV	863844	T	C	SYNONYMOUS	H	H	TOLERATED
	XV	864477	A	C	NONSYNONYMOUS	K	N	TOLERATED
	XV	864723	G	A	SYNONYMOUS	G	G	TOLERATED
NA	XV	864882	A	G	SYNONYMOUS	L	L	TOLERATED
	XV	861195	C	T	SYNONYMOUS	N	N	TOLERATED
	XV	861567	C	T	SYNONYMOUS	G	G	TOLERATED
	XV	861653	T	C	NONSYNONYMOUS	L	P	TOLERATED
	XV	862224	A	T	NONSYNONYMOUS	L	F	TOLERATED
	XV	862860	A	G	SYNONYMOUS	T	T	TOLERATED
	XV	863813	G	A	NONSYNONYMOUS	R	Q	TOLERATED
	XV	863844	T	C	SYNONYMOUS	H	H	TOLERATED
	XV	864477	A	C	NONSYNONYMOUS	K	N	TOLERATED
	XV	864480	T	C	SYNONYMOUS	I	I	TOLERATED
	XV	864723	G	A	SYNONYMOUS	G	G	TOLERATED
WA	XV	865407	T	A	SYNONYMOUS	L	L	TOLERATED
	XV	861195	C	T	SYNONYMOUS	N	N	TOLERATED
	XV	861653	T	C	NONSYNONYMOUS	L	P	TOLERATED
	XV	862092	G	A	SYNONYMOUS	E	E	TOLERATED
	XV	862212	C	G	SYNONYMOUS	L	L	TOLERATED
	XV	862224	A	T	NONSYNONYMOUS	L	F	TOLERATED
	XV	862275	T	C	SYNONYMOUS	N	N	TOLERATED
	XV	862485	C	G	SYNONYMOUS	L	L	TOLERATED
	XV	862815	G	C	SYNONYMOUS	S	S	TOLERATED
	XV	863103	T	C	SYNONYMOUS	N	N	TOLERATED
	XV	863148	C	T	SYNONYMOUS	A	A	TOLERATED
	XV	863324	A	G	NONSYNONYMOUS	K	R	TOLERATED
	XV	863403	G	A	SYNONYMOUS	A	A	TOLERATED
	XV	863724	A	G	SYNONYMOUS	R	R	TOLERATED
	XV	863813	G	A	NONSYNONYMOUS	R	Q	TOLERATED
	XV	863988	G	A	SYNONYMOUS	L	L	TOLERATED
	XV	864001	G	A	NONSYNONYMOUS	V	I	DELETERIOUS
	XV	864150	T	C	SYNONYMOUS	I	I	TOLERATED
	XV	864240	A	G	SYNONYMOUS	L	L	TOLERATED
	XV	864445	A	G	NONSYNONYMOUS	I	V	TOLERATED
	XV	864477	A	C	NONSYNONYMOUS	K	N	TOLERATED
	XV	864723	G	A	SYNONYMOUS	G	G	TOLERATED
WE	XV	865020	G	A	SYNONYMOUS	P	P	TOLERATED
Gene: YHC3
Strain	Chromosome	Position	Ref allele	Altered allele	Variant	Ref aminoacid	Altered aminoacid	SIFT prediction
SA	X	324999	T	C	SYNONYMOUS	F	F	TOLERATED
	X	325190	C	T	NONSYNONYMOUS	T	M	TOLERATED
	X	325444	C	T	NONSYNONYMOUS	L	F	TOLERATED
	X	325803	C	T	SYNONYMOUS	T	T	TOLERATED
	X	325898	G	A	NONSYNONYMOUS	G	D	DELETERIOUS
NA	X	325190	C	T	NONSYNONYMOUS	T	M	TOLERATED
	X	325332	G	A	SYNONYMOUS	L	L	TOLERATED
	X	325369	A	T	NONSYNONYMOUS	I	F	TOLERATED
	X	325803	C	T	SYNONYMOUS	T	T	TOLERATED
WA	X	325190	C	T	NONSYNONYMOUS	T	M	TOLERATED
	X	325369	A	T	NONSYNONYMOUS	I	F	TOLERATED
	X	325803	C	T	SYNONYMOUS	T	T	TOLERATED
WE	X	325332	G	A	SYNONYMOUS	L	L	TOLERATED
	X	325369	A	C	NONSYNONYMOUS	I	L	TOLERATED
	X	325435	G	A	NONSYNONYMOUS	V	I	TOLERATED
	X	325505	A	T	NONSYNONYMOUS	Y	F	TOLERATED
	X	325758	A	G	SYNONYMOUS	K	K	TOLERATED
	X	325803	C	T	SYNONYMOUS	T	T	TOLERATED
	X	325860	G	A	NONSYNONYMOUS	M	I	TOLERATED
	X	325946	A	G	NONSYNONYMOUS	H	R	TOLERATED
	X	326091	C	G	SYNONYMOUS	S	S	TOLERATED
Gene: ERS1
Strain	Chromosome	Position	Ref allele	Altered allele	Variant	Ref aminoacid	Altered aminoacid	SIFT prediction
SA	-	-	-	-	-	-	-	-
	III	248057	A	G	SYNONYMOUS	D	D	NA
NA	III	248528	G	A	SYNONYMOUS	T	T	TOLERATED
	III	248057	A	G	SYNONYMOUS	D	D	NA
	III	248534	T	C	SYNONYMOUS	L	L	TOLERATED
	III	248549	C	T	SYNONYMOUS	L	L	TOLERATED
WA	III	248622	G	A	NONSYNONYMOUS	T	M	TOLERATED
WE	-	-	-	-	-	-	-	-
Gene: PRC1
Strain	Chromosome	Position	Ref allele	Altered allele	Variant	Ref aminoacid	Altered aminoacid	SIFT prediction
	XIII	862065	T	C	SYNONYMOUS	D	D	TOLERATED
	XIII	862092	T	C	SYNONYMOUS	N	N	TOLERATED
	XIII	862593	C	T	SYNONYMOUS	V	V	TOLERATED
	XIII	862695	C	T	SYNONYMOUS	Y	Y	TOLERATED
	XIII	862977	T	C	SYNONYMOUS	N	N	TOLERATED
	XIII	863208	C	T	SYNONYMOUS	T	T	TOLERATED
	XIII	863229	T	C	SYNONYMOUS	N	N	TOLERATED
SA	XIII	863507	G	A	NONSYNONYMOUS	G	D	TOLERATED
	XIII	862051	G	A	NONSYNONYMOUS	D	N	TOLERATED
	XIII	862056	C	A	SYNONYMOUS	L	L	TOLERATED
	XIII	862065	T	C	SYNONYMOUS	D	D	TOLERATED
	XIII	862092	T	C	SYNONYMOUS	N	N	TOLERATED
	XIII	862215	C	T	SYNONYMOUS	V	V	TOLERATED
	XIII	862224	C	T	SYNONYMOUS	D	D	TOLERATED
	XIII	862695	C	T	SYNONYMOUS	Y	Y	TOLERATED
	XIII	863037	T	C	SYNONYMOUS	D	D	TOLERATED
	XIII	863208	C	T	SYNONYMOUS	T	T	TOLERATED
	XIII	863229	T	C	SYNONYMOUS	N	N	TOLERATED
	XIII	863304	G	A	SYNONYMOUS	T	T	TOLERATED
NA	XIII	863406	C	T	SYNONYMOUS	Y	Y	TOLERATED
	XIII	862056	C	A	SYNONYMOUS	L	L	TOLERATED
	XIII	862065	T	C	SYNONYMOUS	D	D	TOLERATED
	XIII	862092	T	C	SYNONYMOUS	N	N	TOLERATED
	XIII	862539	G	A	SYNONYMOUS	Q	Q	TOLERATED
	XIII	862695	C	T	SYNONYMOUS	Y	Y	TOLERATED
	XIII	863082	C	T	SYNONYMOUS	D	D	TOLERATED
	XIII	863208	C	T	SYNONYMOUS	T	T	TOLERATED
	XIII	863229	T	C	SYNONYMOUS	N	N	TOLERATED
	XIII	863412	C	T	SYNONYMOUS	H	H	TOLERATED
WA	XIII	863507	G	A	NONSYNONYMOUS	G	D	TOLERATED
	XIII	862051	G	A	NONSYNONYMOUS	D	N	TOLERATED
	XIII	862056	C	A	SYNONYMOUS	L	L	TOLERATED
	XIII	862065	T	C	SYNONYMOUS	D	D	TOLERATED
	XIII	862092	T	C	SYNONYMOUS	N	N	TOLERATED
	XIII	862215	C	T	SYNONYMOUS	V	V	TOLERATED
	XIII	862224	C	T	SYNONYMOUS	D	D	TOLERATED
	XIII	862695	C	T	SYNONYMOUS	Y	Y	TOLERATED
WE	XIII	863248	G	A	NONSYNONYMOUS	V	I	TOLERATED
Gene: PEP4
Strain	Chromosome	Position	Ref allele	Altered allele	Variant	Ref aminoacid	Altered aminoacid	SIFT prediction
	XVI	259921	T	C	SYNONYMOUS	L	L	TOLERATED
	XVI	259987	C	A	SYNONYMOUS	G	G	TOLERATED
	XVI	260089	G	A	SYNONYMOUS	D	D	TOLERATED
	XVI	260252	C	T	NONSYNONYMOUS	R	K	TOLERATED
SA	XVI	260560	G	C	SYNONYMOUS	S	S	TOLERATED
	XVI	259987	C	A	SYNONYMOUS	G	G	TOLERATED
	XVI	260089	G	A	SYNONYMOUS	D	D	TOLERATED
	XVI	260252	C	T	NONSYNONYMOUS	R	K	TOLERATED
NA	XVI	260871	C	T	NONSYNONYMOUS	A	T	TOLERATED
	XVI	259987	C	A	SYNONYMOUS	G	G	TOLERATED
	XVI	260089	G	A	SYNONYMOUS	D	D	TOLERATED
	XVI	260098	A	G	SYNONYMOUS	G	G	TOLERATED
	XVI	260252	C	T	NONSYNONYMOUS	R	K	TOLERATED
	XVI	260626	T	C	SYNONYMOUS	Q	Q	TOLERATED
	XVI	260830	C	T	SYNONYMOUS	L	L	TOLERATED
WA	XVI	260871	C	T	NONSYNONYMOUS	A	T	TOLERATED
WE	-	-	-	-	-	-	-	-
Gene: TGL1
Strain	Chromosome	Position	Ref allele	Altered allele	Variant	Ref aminoacid	Altered aminoacid	SIFT prediction
SA	XI	181802	T	C	SYNONYMOUS	L	L	TOLERATED
NA	-	-	-	-	-	-	-	-
WA	XI	182392	G	T	SYNONYMOUS	S	S	TOLERATED
	XI	181225	T	A	SYNONYMOUS	G	G	TOLERATED
	XI	181420	T	C	SYNONYMOUS	S	S	TOLERATED
	XI	181834	T	C	SYNONYMOUS	P	P	TOLERATED
	XI	181933	C	T	SYNONYMOUS	S	S	TOLERATED
	XI	182046	G	A	NONSYNONYMOUS	G	D	TOLERATED
	XI	182151	A	G	NONSYNONYMOUS	Y	C	TOLERATED
	XI	182195	G	A	NONSYNONYMOUS	D	N	DELETERIOUS
	XI	182309	C	G	NONSYNONYMOUS	Q	E	TOLERATED
WE	XI	182353	A	G	SYNONYMOUS	E	E	TOLERATED
Gene: YEH1
Strain	Chromosome	Position	Ref allele	Altered allele	Variant	Ref aminoacid	Altered aminoacid	SIFT prediction
SA	-	-	-	-	-	-	-	-
NA	XII	126014	A	G	NONSYNONYMOUS	N	D	TOLERATED
	XII	126061	G	A	SYNONYMOUS	A	A	TOLERATED
	XII	127219	G	A	SYNONYMOUS	V	V	TOLERATED
WA	XII	126014	A	G	NONSYNONYMOUS	N	D	TOLERATED
	XII	126853	A	G	SYNONYMOUS	S	S	TOLERATED
	XII	127004	T	C	SYNONYMOUS	L	L	TOLERATED
	XII	127006	G	A	SYNONYMOUS	L	L	TOLERATED
	XII	127022	C	T	SYNONYMOUS	L	L	TOLERATED
	XII	127219	G	A	SYNONYMOUS	V	V	TOLERATED
WE	XII	125849	T	C	NONSYNONYMOUS	S	P	TOLERATED
	XII	126014	A	G	NONSYNONYMOUS	N	D	TOLERATED
	XII	126203	A	G	NONSYNONYMOUS	I	V	TOLERATED
	XII	126664	A	C	NONSYNONYMOUS	E	D	TOLERATED
	XII	126688	G	A	SYNONYMOUS	T	T	TOLERATED
	XII	126691	C	T	SYNONYMOUS	S	S	TOLERATED
	XII	126722	T	C	SYNONYMOUS	L	L	TOLERATED
	XII	126934	C	T	SYNONYMOUS	D	D	TOLERATED
	XII	127006	G	A	SYNONYMOUS	L	L	TOLERATED
	XII	127219	G	A	SYNONYMOUS	V	V	TOLERATED
	XII	127234	A	G	SYNONYMOUS	E	E	TOLERATED
Gene: NCR1
Strain	Chromosome	Position	Ref allele	Altered allele	Variant	Ref aminoacid	Altered aminoacid	SIFT prediction
	XVI	544798	A	T	SYNONYMOUS	T	T	TOLERATED
	XVI	545158	T	C	SYNONYMOUS	A	A	TOLERATED
	XVI	545366	A	G	NONSYNONYMOUS	K	E	TOLERATED
	XVI	545401	T	C	SYNONYMOUS	C	C	TOLERATED
	XVI	545431	A	G	SYNONYMOUS	T	T	TOLERATED
	XVI	545469	G	T	NONSYNONYMOUS	C	F	TOLERATED
	XVI	545480	A	G	NONSYNONYMOUS	K	E	TOLERATED
	XVI	545488	G	C	SYNONYMOUS	G	G	TOLERATED
	XVI	545566	C	T	SYNONYMOUS	F	F	TOLERATED
	XVI	545612	A	T	NONSYNONYMOUS	T	S	TOLERATED
	XVI	545616	A	G	NONSYNONYMOUS	K	R	TOLERATED
	XVI	545698	A	T	SYNONYMOUS	I	I	TOLERATED
	XVI	545791	T	C	SYNONYMOUS	N	N	TOLERATED
	XVI	546175	T	G	SYNONYMOUS	T	T	TOLERATED
	XVI	546458	G	A	NONSYNONYMOUS	G	S	DELETERIOUS
	XVI	546628	C	T	SYNONYMOUS	S	S	TOLERATED
	XVI	546673	T	C	SYNONYMOUS	A	A	TOLERATED
	XVI	546757	A	G	SYNONYMOUS	T	T	TOLERATED
	XVI	546814	C	T	SYNONYMOUS	T	T	TOLERATED
	XVI	546895	C	A	SYNONYMOUS	I	I	TOLERATED
	XVI	546903	C	T	NONSYNONYMOUS	A	V	TOLERATED
	XVI	546904	T	C	SYNONYMOUS	A	A	TOLERATED
	XVI	547042	C	T	SYNONYMOUS	Y	Y	TOLERATED
	XVI	547102	A	G	SYNONYMOUS	K	K	TOLERATED
	XVI	547183	T	C	SYNONYMOUS	A	A	TOLERATED
	XVI	547438	G	A	SYNONYMOUS	A	A	TOLERATED
	XVI	547555	T	G	SYNONYMOUS	S	S	TOLERATED
	XVI	547624	A	G	SYNONYMOUS	G	G	TOLERATED
	XVI	547639	G	A	SYNONYMOUS	K	K	TOLERATED
	XVI	547663	A	G	SYNONYMOUS	L	L	TOLERATED
	XVI	547918	G	A	SYNONYMOUS	L	L	TOLERATED
	XVI	547955	C	G	NONSYNONYMOUS	L	V	TOLERATED
SA	XVI	548026	A	G	SYNONYMOUS	R	R	TOLERATED
	XVI	544798	A	T	SYNONYMOUS	T	T	TOLERATED
	XVI	545158	T	C	SYNONYMOUS	A	A	TOLERATED
	XVI	545431	A	G	SYNONYMOUS	T	T	TOLERATED
	XVI	545469	G	T	NONSYNONYMOUS	C	F	TOLERATED
	XVI	545480	A	G	NONSYNONYMOUS	K	E	TOLERATED
	XVI	545566	C	T	SYNONYMOUS	F	F	TOLERATED
	XVI	545612	A	T	NONSYNONYMOUS	T	S	TOLERATED
	XVI	545616	A	G	NONSYNONYMOUS	K	R	TOLERATED
	XVI	545698	A	T	SYNONYMOUS	I	I	TOLERATED
	XVI	546628	C	T	SYNONYMOUS	S	S	TOLERATED
	XVI	546814	C	T	SYNONYMOUS	T	T	TOLERATED
	XVI	547624	A	G	SYNONYMOUS	G	G	TOLERATED
NA	XVI	548014	A	G	SYNONYMOUS	V	V	TOLERATED
	XVI	544696	C	T	SYNONYMOUS	T	T	TOLERATED
	XVI	544798	A	T	SYNONYMOUS	T	T	TOLERATED
	XVI	545158	T	C	SYNONYMOUS	A	A	TOLERATED
	XVI	545320	T	C	SYNONYMOUS	C	C	TOLERATED
	XVI	545374	C	T	SYNONYMOUS	G	G	TOLERATED
	XVI	545480	A	G	NONSYNONYMOUS	K	E	TOLERATED
	XVI	545587	T	C	SYNONYMOUS	F	F	TOLERATED
	XVI	545677	C	A	SYNONYMOUS	I	I	TOLERATED
	XVI	545725	T	C	SYNONYMOUS	D	D	TOLERATED
	XVI	545863	A	G	SYNONYMOUS	T	T	TOLERATED
	XVI	546628	C	T	SYNONYMOUS	S	S	TOLERATED
	XVI	546763	T	C	SYNONYMOUS	Y	Y	TOLERATED
	XVI	546814	C	T	SYNONYMOUS	T	T	TOLERATED
	XVI	547624	A	G	SYNONYMOUS	G	G	TOLERATED
WA	XVI	548014	A	G	SYNONYMOUS	V	V	TOLERATED
WE	-	-	-	-	-	-	-	-
Gene: DAL5
Strain	Chromosome	Position	Ref allele	Altered allele	Variant	Ref aminoacid	Altered aminoacid	SIFT prediction
SA	X	719842	G	A	SYNONYMOUS	K	K	TOLERATED
	X	720040	T	C	SYNONYMOUS	V	V	TOLERATED
	X	720185	G	A	NONSYNONYMOUS	V	I	TOLERATED
	X	720598	G	A	SYNONYMOUS	A	A	TOLERATED
	X	720758	T	C	SYNONYMOUS	L	L	TOLERATED
	X	720763	A	T	SYNONYMOUS	V	V	TOLERATED
	X	721123	C	A	SYNONYMOUS	V	V	TOLERATED
	X	721136	G	A	NONSYNONYMOUS	V	I	TOLERATED
	X	721180	G	A	SYNONYMOUS	R	R	TOLERATED
	X	721207	T	A	SYNONYMOUS	A	A	TOLERATED
	X	721243	A	G	SYNONYMOUS	L	L	TOLERATED
NA	X	719842	G	A	SYNONYMOUS	K	K	TOLERATED
	X	720040	T	C	SYNONYMOUS	V	V	TOLERATED
	X	720361	G	C	SYNONYMOUS	A	A	TOLERATED
	X	720598	G	A	SYNONYMOUS	A	A	TOLERATED
	X	720758	T	C	SYNONYMOUS	L	L	TOLERATED
	X	720763	A	T	SYNONYMOUS	V	V	TOLERATED
	X	721180	G	A	SYNONYMOUS	R	R	TOLERATED
	X	721207	T	A	SYNONYMOUS	A	A	TOLERATED
	X	721243	A	G	SYNONYMOUS	L	L	TOLERATED
WA	X	719842	G	A	SYNONYMOUS	K	K	TOLERATED
	X	720040	T	C	SYNONYMOUS	V	V	TOLERATED
	X	720598	G	A	SYNONYMOUS	A	A	TOLERATED
	X	720763	A	T	SYNONYMOUS	V	V	TOLERATED
	X	721009	A	G	SYNONYMOUS	K	K	TOLERATED
WE	X	719714	AA	A	FRAMESHIFT DELETION	NA	NA	NA
	X	719842	G	A	SYNONYMOUS	K	K	TOLERATED
	X	720754	T	G	SYNONYMOUS	V	V	TOLERATED
	X	720899	A	G	NONSYNONYMOUS	N	D	TOLERATED
Gene: TNA1
Strain	Chromosome	Position	Ref allele	Altered allele	Variant	Ref aminoacid	Altered aminoacid	SIFT prediction
	VII	1012544	A	G	NONSYNONYMOUS	I	M	TOLERATED
	VII	1012976	G	A	SYNONYMOUS	L	L	TOLERATED
	VII	1013000	C	G	SYNONYMOUS	L	L	TOLERATED
	VII	1013305	A	G	NONSYNONYMOUS	N	S	TOLERATED
	VII	1013720	C	T	SYNONYMOUS	G	G	TOLERATED
	VII	1013788	C	A	NONSYNONYMOUS	T	N	TOLERATED
SA	VII	1013909	G	A	SYNONYMOUS	L	L	TOLERATED
	VII	1012544	A	G	NONSYNONYMOUS	I	M	TOLERATED
	VII	1012976	G	A	SYNONYMOUS	L	L	TOLERATED
	VII	1013000	C	G	SYNONYMOUS	L	L	TOLERATED
	VII	1013720	C	T	SYNONYMOUS	G	G	TOLERATED
NA	VII	1013788	C	A	NONSYNONYMOUS	T	N	TOLERATED
	VII	1012544	A	G	NONSYNONYMOUS	I	M	TOLERATED
	VII	1013000	C	G	SYNONYMOUS	L	L	TOLERATED
	VII	1013720	C	T	SYNONYMOUS	G	G	TOLERATED
	VII	1013788	C	A	NONSYNONYMOUS	T	N	TOLERATED
WA	VII	1013909	G	A	SYNONYMOUS	L	L	TOLERATED
WE	VII	1013000	C	G	SYNONYMOUS	L	L	TOLERATED
Gene: THI73
Strain	Chromosome	Position	Ref allele	Altered allele	Variant	Ref aminoacid	Altered aminoacid	SIFT prediction
SA	XII	158087	C	T	SYNONYMOUS	Q	Q	TOLERATED
	XII	158132	A	T	SYNONYMOUS	S	S	TOLERATED
	XII	159272	A	C	SYNONYMOUS	V	V	TOLERATED
NA	XII	158537	A	G	SYNONYMOUS	T	T	TOLERATED
	XII	159242	A	G	SYNONYMOUS	C	C	TOLERATED
	XII	159272	A	C	SYNONYMOUS	V	V	TOLERATED
	XII	159350	A	G	SYNONYMOUS	N	N	TOLERATED
WA	XII	158132	A	T	SYNONYMOUS	S	S	TOLERATED
	XII	158461	A	G	SYNONYMOUS	L	L	TOLERATED
	XII	158537	A	G	SYNONYMOUS	T	T	TOLERATED
	XII	159272	A	C	SYNONYMOUS	V	V	TOLERATED
WE	-	-	-	-	-	-	-	-
Gene: FEN2
Strain	Chromosome	Position	Ref allele	Altered allele	Variant	Ref aminoacid	Altered aminoacid	SIFT prediction
SA	III	170886	C	T	SYNONYMOUS	*	*	NA
	III	170997	T	C	SYNONYMOUS	G	G	TOLERATED
	III	171207	G	T	SYNONYMOUS	S	S	TOLERATED
	III	172122	G	A	SYNONYMOUS	P	P	TOLERATED
	III	172125	C	T	SYNONYMOUS	P	P	TOLERATED
	III	172362	C	T	SYNONYMOUS	K	K	TOLERATED
NA	III	170886	C	T	SYNONYMOUS	*	*	NA
	III	171207	G	T	SYNONYMOUS	S	S	TOLERATED
	III	171564	G	A	SYNONYMOUS	N	N	TOLERATED
	III	171620	A	G	SYNONYMOUS	L	L	TOLERATED
	III	172122	G	A	SYNONYMOUS	P	P	TOLERATED
	III	172125	C	T	SYNONYMOUS	P	P	TOLERATED
	III	172362	C	T	SYNONYMOUS	K	K	TOLERATED
WA	III	170886	C	T	SYNONYMOUS	*	*	NA
	III	171207	G	T	SYNONYMOUS	S	S	TOLERATED
	III	171564	G	A	SYNONYMOUS	N	N	TOLERATED
	III	171620	A	G	SYNONYMOUS	L	L	TOLERATED
	III	171621	G	A	SYNONYMOUS	V	V	TOLERATED
	III	172122	G	A	SYNONYMOUS	P	P	TOLERATED
	III	172125	C	T	SYNONYMOUS	P	P	TOLERATED
	III	172362	C	T	SYNONYMOUS	K	K	TOLERATED
WE	III	171878	T	C	NONSYNONYMOUS	S	G	TOLERATED
Gene: SEO1
Strain	Chromosome	Position	Ref allele	Altered allele	Variant	Ref aminoacid	Altered aminoacid	SIFT prediction
SA	-	-	-	-	-	-	-	-
NA	I	7268	G	T	NONSYNONYMOUS	D	E	TOLERATED
WA	-	-	-	-	-	-	-	-
	I	7268	G	T	NONSYNONYMOUS	D	E	TOLERATED
	I	7295	A	G	SYNONYMOUS	H	H	TOLERATED
	I	7403	A	G	SYNONYMOUS	C	C	TOLERATED
	I	7416	G	C	NONSYNONYMOUS	T	S	TOLERATED
	I	7418	A	G	SYNONYMOUS	F	F	TOLERATED
	I	7556	T	C	SYNONYMOUS	Q	Q	DELETERIOUS
	I	7729	T	C	NONSYNONYMOUS	I	V	TOLERATED
	I	7781	C	T	SYNONYMOUS	Q	Q	TOLERATED
	I	8000	C	T	SYNONYMOUS	R	R	TOLERATED
	I	8009	A	G	SYNONYMOUS	D	D	TOLERATED
	I	8036	G	A	SYNONYMOUS	N	N	TOLERATED
	I	8083	C	T	NONSYNONYMOUS	V	I	TOLERATED
	I	8321	T	G	SYNONYMOUS	A	A	TOLERATED
	I	8387	G	T	SYNONYMOUS	L	L	TOLERATED
	I	8425	G	A	SYNONYMOUS	L	L	TOLERATED
	I	8464	C	T	NONSYNONYMOUS	V	I	TOLERATED
	I	8563	G	A	SYNONYMOUS	L	L	TOLERATED
	I	8570	C	G	SYNONYMOUS	V	V	TOLERATED
	I	8639	G	A	SYNONYMOUS	F	F	TOLERATED
	I	8776	C	G	NONSYNONYMOUS	V	L	TOLERATED
	I	8811	G	C	NONSYNONYMOUS	T	S	TOLERATED
	I	8828	A	C	NONSYNONYMOUS	D	E	TOLERATED
	I	8899	C	A	NONSYNONYMOUS	V	F	TOLERATED
	I	8902	T	C	NONSYNONYMOUS	I	V	TOLERATED
WE	I	8939	C	A	NONSYNONYMOUS	Q	H	TOLERATED
Gene: HDA1
Strain	Chromosome	Position	Ref allele	Altered allele	Variant	Ref aminoacid	Altered aminoacid	SIFT prediction
SA	-	-	-	-	-	-	-	-
	XIV	593322	C	T	SYNONYMOUS	L	L	TOLERATED
NA	XIV	595123	C	T	SYNONYMOUS	L	L	TOLERATED
	XIV	594246	G	A	SYNONYMOUS	A	A	TOLERATED
	XIV	594705	T	A	SYNONYMOUS	T	T	TOLERATED
WA	XIV	595123	C	T	SYNONYMOUS	L	L	TOLERATED
	XIV	593575	T	C	SYNONYMOUS	L	L	TOLERATED
	XIV	593736	T	C	SYNONYMOUS	S	S	TOLERATED
	XIV	593883	T	C	SYNONYMOUS	S	S	TOLERATED
	XIV	594246	G	C	SYNONYMOUS	A	A	TOLERATED
	XIV	594474	G	T	NONSYNONYMOUS	M	I	TOLERATED
	XIV	594531	T	C	SYNONYMOUS	H	H	TOLERATED
	XIV	594588	T	C	SYNONYMOUS	N	N	TOLERATED
	XIV	594860	A	C	NONSYNONYMOUS	K	T	TOLERATED
WE	XIV	595123	C	T	SYNONYMOUS	L	L	TOLERATED
Gene: ATG4
Strain	Chromosome	Position	Ref allele	Altered allele	Variant	Ref aminoacid	Altered aminoacid	SIFT prediction
	XIV	227377	G	A	NONSYNONYMOUS	R	K	TOLERATED
	XIV	227444	C	T	SYNONYMOUS	S	S	TOLERATED
	XIV	227455	C	T	NONSYNONYMOUS	A	V	TOLERATED
	XIV	227510	C	A	NONSYNONYMOUS	D	E	TOLERATED
	XIV	227572	A	G	NONSYNONYMOUS	D	G	TOLERATED
SA	XIV	227933	T	C	SYNONYMOUS	N	N	TOLERATED
	XIV	227377	G	A	NONSYNONYMOUS	R	K	TOLERATED
	XIV	227455	C	T	NONSYNONYMOUS	A	V	TOLERATED
	XIV	227572	A	G	NONSYNONYMOUS	D	G	TOLERATED
NA	XIV	227933	T	C	SYNONYMOUS	N	N	TOLERATED
	XIV	227377	G	A	NONSYNONYMOUS	R	K	TOLERATED
	XIV	227455	C	T	NONSYNONYMOUS	A	V	TOLERATED
	XIV	227572	A	G	NONSYNONYMOUS	D	G	TOLERATED
	XIV	227933	T	C	SYNONYMOUS	N	N	TOLERATED
	XIV	228428	C	A	SYNONYMOUS	P	P	TOLERATED
	XIV	228513	G	A	NONSYNONYMOUS	V	I	TOLERATED
WA	XIV	228789	G	A	NONSYNONYMOUS	V	I	TOLERATED
	XIV	227455	C	T	NONSYNONYMOUS	A	V	TOLERATED
	XIV	227572	A	G	NONSYNONYMOUS	D	G	TOLERATED
WE	XIV	227764	A	C	NONSYNONYMOUS	Y	S	TOLERATED
Gene: SLA2
Strain	Chromosome	Position	Ref allele	Altered allele	Variant	Ref aminoacid	Altered aminoacid	SIFT prediction
	XIV	188341	T	G	SYNONYMOUS	S	S	TOLERATED
	XIV	188387	C	T	SYNONYMOUS	L	L	TOLERATED
	XIV	188893	A	G	SYNONYMOUS	R	R	TOLERATED
	XIV	188962	G	A	SYNONYMOUS	E	E	TOLERATED
	XIV	189004	G	A	SYNONYMOUS	S	S	TOLERATED
	XIV	189085	C	T	SYNONYMOUS	N	N	TOLERATED
	XIV	189221	C	T	SYNONYMOUS	L	L	TOLERATED
	XIV	189381	G	A	NONSYNONYMOUS	S	N	TOLERATED
	XIV	189445	T	C	SYNONYMOUS	T	T	TOLERATED
	XIV	189694	T	C	SYNONYMOUS	I	I	TOLERATED
	XIV	189748	T	C	SYNONYMOUS	T	T	TOLERATED
	XIV	189892	T	C	SYNONYMOUS	S	S	TOLERATED
	XIV	189922	C	G	SYNONYMOUS	T	T	TOLERATED
	XIV	189937	G	A	SYNONYMOUS	L	L	TOLERATED
	XIV	189981	A	G	NONSYNONYMOUS	H	R	TOLERATED
	XIV	190153	G	A	SYNONYMOUS	Q	Q	TOLERATED
	XIV	190588	T	C	SYNONYMOUS	N	N	TOLERATED
	XIV	190801	G	A	SYNONYMOUS	Q	Q	TOLERATED
	XIV	190876	G	A	SYNONYMOUS	K	K	TOLERATED
	XIV	190879	A	G	SYNONYMOUS	L	L	TOLERATED
SA	XIV	190927	G	A	SYNONYMOUS	R	R	TOLERATED
	XIV	188341	T	G	SYNONYMOUS	S	S	TOLERATED
	XIV	188387	C	T	SYNONYMOUS	L	L	TOLERATED
	XIV	188707	T	G	SYNONYMOUS	A	A	TOLERATED
	XIV	189004	G	A	SYNONYMOUS	S	S	TOLERATED
	XIV	189221	C	T	SYNONYMOUS	L	L	TOLERATED
	XIV	189381	G	A	NONSYNONYMOUS	S	N	TOLERATED
	XIV	189445	T	C	SYNONYMOUS	T	T	TOLERATED
	XIV	189694	T	C	SYNONYMOUS	I	I	TOLERATED
	XIV	189748	T	C	SYNONYMOUS	T	T	TOLERATED
	XIV	189892	T	C	SYNONYMOUS	S	S	TOLERATED
	XIV	189922	C	G	SYNONYMOUS	T	T	TOLERATED
	XIV	189937	G	A	SYNONYMOUS	L	L	TOLERATED
	XIV	189981	A	G	NONSYNONYMOUS	H	R	TOLERATED
	XIV	190219	A	G	SYNONYMOUS	Q	Q	TOLERATED
	XIV	190324	C	T	SYNONYMOUS	V	V	TOLERATED
	XIV	190426	G	A	SYNONYMOUS	Q	Q	TOLERATED
	XIV	190429	C	T	SYNONYMOUS	C	C	TOLERATED
	XIV	190540	C	T	SYNONYMOUS	T	T	TOLERATED
	XIV	190588	T	C	SYNONYMOUS	N	N	TOLERATED
NA	XIV	190801	G	A	SYNONYMOUS	Q	Q	TOLERATED
	XIV	188308	G	A	SYNONYMOUS	R	R	TOLERATED
	XIV	188341	T	G	SYNONYMOUS	S	S	TOLERATED
	XIV	188387	C	T	SYNONYMOUS	L	L	TOLERATED
	XIV	189004	G	A	SYNONYMOUS	S	S	TOLERATED
	XIV	189046	C	A	SYNONYMOUS	T	T	TOLERATED
	XIV	189221	C	T	SYNONYMOUS	L	L	TOLERATED
	XIV	189381	G	A	NONSYNONYMOUS	S	N	TOLERATED
	XIV	189406	A	G	SYNONYMOUS	T	T	TOLERATED
	XIV	189445	T	C	SYNONYMOUS	T	T	TOLERATED
	XIV	189694	T	C	SYNONYMOUS	I	I	TOLERATED
	XIV	189748	T	C	SYNONYMOUS	T	T	TOLERATED
	XIV	189922	C	G	SYNONYMOUS	T	T	TOLERATED
	XIV	189937	G	A	SYNONYMOUS	L	L	TOLERATED
	XIV	189981	A	G	NONSYNONYMOUS	H	R	TOLERATED
	XIV	189991	T	C	SYNONYMOUS	S	S	TOLERATED
	XIV	190048	T	C	SYNONYMOUS	T	T	TOLERATED
	XIV	190426	G	A	SYNONYMOUS	Q	Q	TOLERATED
	XIV	190429	C	T	SYNONYMOUS	C	C	TOLERATED
	XIV	190588	T	C	SYNONYMOUS	N	N	TOLERATED
WA	XIV	190801	G	A	SYNONYMOUS	Q	Q	TOLERATED
WE	-	-	-	-	-	-	-	-
Gene: CLD1
Strain	Chromosome	Position	Ref allele	Altered allele	Variant	Ref aminoacid	Altered aminoacid	SIFT prediction
	VII	713781	T	C	NONSYNONYMOUS	S	P	TOLERATED
	VII	714102	A	G	NONSYNONYMOUS	K	E	TOLERATED
	VII	714275	G	A	SYNONYMOUS	P	P	TOLERATED
	VII	714581	G	A	SYNONYMOUS	S	S	TOLERATED
	VII	714734	A	G	SYNONYMOUS	K	K	TOLERATED
	VII	714794	A	T	SYNONYMOUS	L	L	TOLERATED
	VII	714842	G	A	SYNONYMOUS	K	K	TOLERATED
SA	VII	715022	T	C	SYNONYMOUS	L	L	TOLERATED
	VII	713781	T	C	NONSYNONYMOUS	S	P	TOLERATED
	VII	714122	T	A	SYNONYMOUS	A	A	TOLERATED
	VII	714275	G	A	SYNONYMOUS	P	P	TOLERATED
	VII	714581	G	A	SYNONYMOUS	S	S	TOLERATED
	VII	714734	A	G	SYNONYMOUS	K	K	TOLERATED
	VII	714842	G	A	SYNONYMOUS	K	K	TOLERATED
NA	VII	715022	T	C	SYNONYMOUS	L	L	TOLERATED
	VII	713781	T	C	NONSYNONYMOUS	S	P	TOLERATED
	VII	714275	G	A	SYNONYMOUS	P	P	TOLERATED
	VII	714581	G	A	SYNONYMOUS	S	S	TOLERATED
	VII	714734	A	G	SYNONYMOUS	K	K	TOLERATED
	VII	714842	G	A	SYNONYMOUS	K	K	TOLERATED
	VII	714920	A	T	NONSYNONYMOUS	R	S	TOLERATED
WA	VII	715022	T	C	SYNONYMOUS	L	L	TOLERATED
WE	-	-	-	-	-	-	-	-
Gene: ICT1
Strain	Chromosome	Position	Ref allele	Altered allele	Variant	Ref aminoacid	Altered aminoacid	SIFT prediction
SA	XII	340119	C	T	SYNONYMOUS	S	S	TOLERATED
	XII	340365	A	G	SYNONYMOUS	I	I	TOLERATED
	XII	340551	A	C	SYNONYMOUS	S	S	TOLERATED
	XII	340584	T	C	SYNONYMOUS	A	A	TOLERATED
	XII	340602	A	G	SYNONYMOUS	G	G	TOLERATED
	XII	340616	A	G	SYNONYMOUS	L	L	TOLERATED
	XII	340695	T	C	SYNONYMOUS	G	G	TOLERATED
	XII	340821	T	C	SYNONYMOUS	Q	Q	TOLERATED
NA	XII	339987	C	T	SYNONYMOUS	R	R	TOLERATED
	XII	340119	C	T	SYNONYMOUS	S	S	TOLERATED
	XII	340365	A	G	SYNONYMOUS	I	I	TOLERATED
	XII	340527	A	G	SYNONYMOUS	D	D	TOLERATED
	XII	340551	A	C	SYNONYMOUS	S	S	TOLERATED
	XII	340584	T	C	SYNONYMOUS	A	A	TOLERATED
	XII	340602	A	G	SYNONYMOUS	G	G	TOLERATED
	XII	340616	A	G	SYNONYMOUS	L	L	TOLERATED
	XII	340695	T	C	SYNONYMOUS	G	G	TOLERATED
	XII	340821	T	C	SYNONYMOUS	Q	Q	TOLERATED
WA	XII	340008	C	T	SYNONYMOUS	V	V	TOLERATED
	XII	340119	C	T	SYNONYMOUS	S	S	TOLERATED
	XII	340365	A	G	SYNONYMOUS	I	I	TOLERATED
	XII	340527	A	G	SYNONYMOUS	D	D	TOLERATED
	XII	340551	A	C	SYNONYMOUS	S	S	TOLERATED
	XII	340584	T	C	SYNONYMOUS	A	A	TOLERATED
	XII	340602	A	G	SYNONYMOUS	G	G	TOLERATED
	XII	340616	A	G	SYNONYMOUS	L	L	TOLERATED
	XII	340695	T	C	SYNONYMOUS	G	G	TOLERATED
	XII	340821	T	C	SYNONYMOUS	Q	Q	TOLERATED
	XII	340838	T	G	NONSYNONYMOUS	K	Q	TOLERATED
	XII	340839	C	A	SYNONYMOUS	L	L	TOLERATED
WE	XII	339777	A	G	SYNONYMOUS	F	F	TOLERATED
	XII	339830	C	T	NONSYNONYMOUS	V	I	TOLERATED
	XII	340464	C	A	NONSYNONYMOUS	E	D	TOLERATED
Gene: ECM18
Strain	Chromosome	Position	Ref allele	Altered allele	Variant	Ref aminoacid	Altered aminoacid	SIFT prediction
	IV	701448	T	C	SYNONYMOUS	S	S	TOLERATED
	IV	701457	G	A	SYNONYMOUS	N	N	TOLERATED
	IV	701637	C	T	SYNONYMOUS	L	L	TOLERATED
	IV	701674	G	C	NONSYNONYMOUS	A	G	TOLERATED
	IV	701697	C	T	SYNONYMOUS	E	E	TOLERATED
	IV	701710	C	T	NONSYNONYMOUS	G	E	DELETERIOUS
	IV	701739	C	T	SYNONYMOUS	E	E	TOLERATED
	IV	701922	A	G	SYNONYMOUS	T	T	TOLERATED
	IV	702480	A	G	SYNONYMOUS	I	I	TOLERATED
	IV	702519	G	A	SYNONYMOUS	H	H	TOLERATED
SA	IV	702555	T	C	SYNONYMOUS	G	G	TOLERATED
	IV	701448	T	C	SYNONYMOUS	S	S	TOLERATED
	IV	701457	G	A	SYNONYMOUS	N	N	TOLERATED
	IV	701674	G	C	NONSYNONYMOUS	A	G	TOLERATED
	IV	701739	C	T	SYNONYMOUS	E	E	TOLERATED
	IV	701775	C	T	SYNONYMOUS	A	A	TOLERATED
	IV	702480	A	G	SYNONYMOUS	I	I	TOLERATED
	IV	702555	T	C	SYNONYMOUS	G	G	TOLERATED
NA	IV	702757	A	T	START-LOST	M	K	NA
	IV	701448	T	C	SYNONYMOUS	S	S	TOLERATED
	IV	701457	G	A	SYNONYMOUS	N	N	TOLERATED
	IV	701637	C	T	SYNONYMOUS	L	L	TOLERATED
	IV	701674	G	C	NONSYNONYMOUS	A	G	TOLERATED
	IV	701710	C	T	NONSYNONYMOUS	G	E	DELETERIOUS
	IV	701739	C	T	SYNONYMOUS	E	E	TOLERATED
	IV	702278	T	A	NONSYNONYMOUS	M	L	TOLERATED
	IV	702480	A	G	SYNONYMOUS	I	I	TOLERATED
	IV	702552	G	A	SYNONYMOUS	F	F	TOLERATED
	IV	702555	T	C	SYNONYMOUS	G	G	TOLERATED
WA	IV	702738	G	A	SYNONYMOUS	Y	Y	NA
WE	-	-	-	-	-	-	-	-
Gene: ATG5
Strain	Chromosome	Position	Ref allele	Altered allele	Variant	Ref aminoacid	Altered aminoacid	SIFT prediction
SA	XVI	271460	C	T	NONSYNONYMOUS	L	F	TOLERATED
	XVI	271555	G	A	SYNONYMOUS	P	P	TOLERATED
	XVI	271666	C	T	SYNONYMOUS	H	H	TOLERATED
	XVI	272032	A	G	SYNONYMOUS	E	E	TOLERATED
	XVI	272038	C	T	SYNONYMOUS	I	I	TOLERATED
	XVI	272093	C	G	NONSYNONYMOUS	L	V	TOLERATED
NA	XVI	271460	C	T	NONSYNONYMOUS	L	F	TOLERATED
	XVI	271555	G	A	SYNONYMOUS	P	P	TOLERATED
	XVI	271666	C	T	SYNONYMOUS	H	H	TOLERATED
	XVI	271944	C	T	NONSYNONYMOUS	T	I	TOLERATED
	XVI	272032	A	G	SYNONYMOUS	E	E	TOLERATED
	XVI	272038	C	T	SYNONYMOUS	I	I	TOLERATED
	XVI	272093	C	G	NONSYNONYMOUS	L	V	TOLERATED
WA	XVI	271460	C	T	NONSYNONYMOUS	L	F	TOLERATED
	XVI	271512	G	A	NONSYNONYMOUS	S	N	TOLERATED
	XVI	271555	G	A	SYNONYMOUS	P	P	TOLERATED
	XVI	271666	C	T	SYNONYMOUS	H	H	TOLERATED
	XVI	271971	G	C	NONSYNONYMOUS	S	T	TOLERATED
	XVI	271992	C	T	NONSYNONYMOUS	T	M	TOLERATED
WE	XVI	271460	C	T	NONSYNONYMOUS	L	F	TOLERATED
	XVI	271555	G	A	SYNONYMOUS	P	P	TOLERATED
	XVI	271666	C	T	SYNONYMOUS	H	H	TOLERATED
Gene: VPS30
Strain	Chromosome	Position	Ref allele	Altered allele	Variant	Ref aminoacid	Altered aminoacid	SIFT prediction
	XVI	322106	A	G	SYNONYMOUS	L	L	TOLERATED
	XVI	322300	A	T	NONSYNONYMOUS	K	I	TOLERATED
	XVI	322307	T	C	SYNONYMOUS	D	D	TOLERATED
	XVI	322313	A	G	SYNONYMOUS	L	L	TOLERATED
	XVI	322652	A	G	SYNONYMOUS	K	K	TOLERATED
	XVI	322778	A	G	SYNONYMOUS	E	E	TOLERATED
	XVI	322786	A	G	NONSYNONYMOUS	N	S	TOLERATED
	XVI	322835	A	G	SYNONYMOUS	E	E	TOLERATED
	XVI	323015	T	C	SYNONYMOUS	D	D	TOLERATED
	XVI	323018	G	A	SYNONYMOUS	K	K	TOLERATED
	XVI	323153	C	T	SYNONYMOUS	G	G	TOLERATED
	XVI	323168	A	G	SYNONYMOUS	L	L	TOLERATED
	XVI	323207	A	G	SYNONYMOUS	V	V	TOLERATED
	XVI	323469	A	G	NONSYNONYMOUS	T	A	TOLERATED
SA	XVI	323715	T	C	NONSYNONYMOUS	Y	H	TOLERATED
	XVI	322106	A	G	SYNONYMOUS	L	L	TOLERATED
	XVI	322136	C	T	SYNONYMOUS	T	T	TOLERATED
	XVI	322198	G	C	NONSYNONYMOUS	S	T	TOLERATED
	XVI	322226	T	C	SYNONYMOUS	N	N	TOLERATED
	XVI	322298	A	G	SYNONYMOUS	L	L	TOLERATED
	XVI	322300	A	T	NONSYNONYMOUS	K	I	TOLERATED
	XVI	322313	A	G	SYNONYMOUS	L	L	TOLERATED
	XVI	322325	G	A	SYNONYMOUS	S	S	TOLERATED
	XVI	322652	A	G	SYNONYMOUS	K	K	TOLERATED
	XVI	322887	G	A	NONSYNONYMOUS	V	I	TOLERATED
	XVI	323015	T	C	SYNONYMOUS	D	D	TOLERATED
	XVI	323018	G	A	SYNONYMOUS	K	K	TOLERATED
	XVI	323207	A	G	SYNONYMOUS	V	V	TOLERATED
	XVI	323469	A	G	NONSYNONYMOUS	T	A	TOLERATED
	XVI	323512	T	G	NONSYNONYMOUS	V	G	TOLERATED
	XVI	323528	C	T	SYNONYMOUS	S	S	TOLERATED
NA	XVI	323715	T	C	NONSYNONYMOUS	Y	H	TOLERATED
	XVI	322106	A	G	SYNONYMOUS	L	L	TOLERATED
	XVI	322300	A	T	NONSYNONYMOUS	K	I	TOLERATED
	XVI	322307	T	C	SYNONYMOUS	D	D	TOLERATED
	XVI	322313	A	G	SYNONYMOUS	L	L	TOLERATED
	XVI	322652	A	G	SYNONYMOUS	K	K	TOLERATED
	XVI	323015	T	C	SYNONYMOUS	D	D	TOLERATED
	XVI	323018	G	A	SYNONYMOUS	K	K	TOLERATED
	XVI	323103	A	T	NONSYNONYMOUS	S	C	DELETERIOUS
	XVI	323207	A	G	SYNONYMOUS	V	V	TOLERATED
	XVI	323469	A	G	NONSYNONYMOUS	T	A	TOLERATED
	XVI	323715	T	C	NONSYNONYMOUS	Y	H	TOLERATED
WA	XVI	323719	A	G	NONSYNONYMOUS	N	S	DELETERIOUS
WE	XVI	323707	C	A	NONSYNONYMOUS	T	K	TOLERATED
Gene: RTG3
Strain	Chromosome	Position	Ref allele	Altered allele	Variant	Ref aminoacid	Altered aminoacid	SIFT prediction
	II	22234	C	T	NONSYNONYMOUS	A	T	TOLERATED
	II	22273	C	G	NONSYNONYMOUS	E	Q	TOLERATED
	II	22280	G	A	SYNONYMOUS	H	H	TOLERATED
	II	22296	C	G	NONSYNONYMOUS	S	T	TOLERATED
	II	22415	T	C	SYNONYMOUS	A	A	TOLERATED
	II	22423	C	A	NONSYNONYMOUS	V	F	TOLERATED
	II	22710	C	A	NONSYNONYMOUS	G	V	TOLERATED
SA	II	23230	A	G	NONSYNONYMOUS	S	P	TOLERATED
	II	22280	G	A	SYNONYMOUS	H	H	TOLERATED
	II	22296	C	G	NONSYNONYMOUS	S	T	TOLERATED
	II	22415	T	C	SYNONYMOUS	A	A	TOLERATED
	II	23230	A	G	NONSYNONYMOUS	S	P	TOLERATED
NA	II	23234	C	T	SYNONYMOUS	S	S	TOLERATED
	II	22296	C	G	NONSYNONYMOUS	S	T	TOLERATED
	II	22375	G	T	NONSYNONYMOUS	Q	K	TOLERATED
	II	22415	T	C	SYNONYMOUS	A	A	TOLERATED
WA	II	23230	A	G	NONSYNONYMOUS	S	P	TOLERATED
WE	-	-	-	-	-	-	-	-
Gene: MRK1
Strain	Chromosome	Position	Ref allele	Altered allele	Variant	Ref aminoacid	Altered aminoacid	SIFT prediction
	IV	313108	G	A	NONSYNONYMOUS	T	I	TOLERATED
	IV	313223	T	C	NONSYNONYMOUS	I	V	TOLERATED
	IV	313269	A	G	SYNONYMOUS	Y	Y	TOLERATED
	IV	313506	C	T	SYNONYMOUS	P	P	TOLERATED
	IV	313566	C	T	SYNONYMOUS	V	V	TOLERATED
	IV	313644	T	C	SYNONYMOUS	Q	Q	TOLERATED
	IV	313728	A	G	SYNONYMOUS	P	P	TOLERATED
	IV	313857	T	C	SYNONYMOUS	R	R	TOLERATED
	IV	313974	G	A	SYNONYMOUS	D	D	TOLERATED
	IV	314015	T	C	NONSYNONYMOUS	K	E	TOLERATED
SA	IV	314500	C	T	SYNONYMOUS	E	E	TOLERATED
	IV	313108	G	A	NONSYNONYMOUS	T	I	TOLERATED
	IV	313223	T	C	NONSYNONYMOUS	I	V	TOLERATED
	IV	313566	C	T	SYNONYMOUS	V	V	TOLERATED
	IV	313574	G	A	SYNONYMOUS	L	L	TOLERATED
	IV	313860	T	C	SYNONYMOUS	R	R	TOLERATED
	IV	313905	A	G	SYNONYMOUS	I	I	TOLERATED
	IV	313974	G	A	SYNONYMOUS	D	D	TOLERATED
	IV	314015	T	C	NONSYNONYMOUS	K	E	TOLERATED
	IV	314500	C	T	SYNONYMOUS	E	E	TOLERATED
NA	IV	314561	G	A	NONSYNONYMOUS	S	L	TOLERATED
	IV	313108	G	A	NONSYNONYMOUS	T	I	TOLERATED
	IV	313223	T	C	NONSYNONYMOUS	I	V	TOLERATED
	IV	313308	T	A	SYNONYMOUS	I	I	TOLERATED
	IV	313436	T	C	NONSYNONYMOUS	N	D	TOLERATED
	IV	313461	A	G	SYNONYMOUS	A	A	TOLERATED
	IV	313566	C	T	SYNONYMOUS	V	V	TOLERATED
	IV	313644	T	C	SYNONYMOUS	Q	Q	TOLERATED
	IV	313728	A	G	SYNONYMOUS	P	P	TOLERATED
	IV	313860	T	C	SYNONYMOUS	R	R	TOLERATED
	IV	313905	A	G	SYNONYMOUS	I	I	TOLERATED
	IV	313974	G	A	SYNONYMOUS	D	D	TOLERATED
	IV	314015	T	C	NONSYNONYMOUS	K	E	TOLERATED
WA	IV	314500	C	T	SYNONYMOUS	E	E	TOLERATED
	IV	313108	G	A	NONSYNONYMOUS	T	I	TOLERATED
WE	IV	314015	T	C	NONSYNONYMOUS	K	E	TOLERATED
Gene: SSA2
Strain	Chromosome	Position	Ref allele	Altered allele	Variant	Ref aminoacid	Altered aminoacid	SIFT prediction
SA	XII	95641	T	A	SYNONYMOUS	A	A	TOLERATED
	XII	95674	T	C	SYNONYMOUS	K	K	TOLERATED
	XII	95935	A	G	SYNONYMOUS	A	A	TOLERATED
	XII	95937	C	A	NONSYNONYMOUS	A	S	TOLERATED
	XII	95938	A	G	SYNONYMOUS	V	V	TOLERATED
	XII	95944	C	T	SYNONYMOUS	K	K	TOLERATED
	XII	95945	T	C	NONSYNONYMOUS	K	R	TOLERATED
	XII	95992	G	A	SYNONYMOUS	I	I	TOLERATED
	XII	96004	C	T	SYNONYMOUS	K	K	TOLERATED
	XII	96010	A	G	SYNONYMOUS	T	T	TOLERATED
	XII	96022	G	A	SYNONYMOUS	V	V	TOLERATED
	XII	96025	G	A	SYNONYMOUS	A	A	TOLERATED
	XII	96028	G	A	SYNONYMOUS	S	S	TOLERATED
	XII	96034	A	G	SYNONYMOUS	N	N	TOLERATED
	XII	96040	A	G	SYNONYMOUS	I	I	TOLERATED
	XII	96055	G	A	SYNONYMOUS	V	V	TOLERATED
	XII	96151	G	A	SYNONYMOUS	A	A	TOLERATED
	XII	96166	A	G	SYNONYMOUS	F	F	TOLERATED
	XII	96169	G	A	SYNONYMOUS	V	V	TOLERATED
	XII	96229	A	G	SYNONYMOUS	T	T	TOLERATED
	XII	96400	T	A	SYNONYMOUS	P	P	TOLERATED
	XII	96451	T	C	SYNONYMOUS	K	K	TOLERATED
	XII	96472	G	A	SYNONYMOUS	T	T	TOLERATED
	XII	96514	A	G	SYNONYMOUS	D	D	TOLERATED
	XII	96580	C	T	SYNONYMOUS	L	L	TOLERATED
	XII	97099	G	A	SYNONYMOUS	A	A	TOLERATED
	XII	97108	C	T	SYNONYMOUS	K	K	TOLERATED
	XII	97129	G	A	SYNONYMOUS	S	S	TOLERATED
	XII	97147	G	A	SYNONYMOUS	T	T	TOLERATED
	XII	97153	G	T	NONSYNONYMOUS	N	K	TOLERATED
	XII	97159	G	A	SYNONYMOUS	T	T	TOLERATED
	XII	97171	A	G	SYNONYMOUS	F	F	TOLERATED
NA	XII	95641	T	A	SYNONYMOUS	A	A	TOLERATED
	XII	95935	A	G	SYNONYMOUS	A	A	TOLERATED
	XII	95937	C	A	NONSYNONYMOUS	A	S	TOLERATED
	XII	95938	A	G	SYNONYMOUS	V	V	TOLERATED
	XII	95944	C	T	SYNONYMOUS	K	K	TOLERATED
	XII	95945	T	C	NONSYNONYMOUS	K	R	TOLERATED
	XII	95992	G	A	SYNONYMOUS	I	I	TOLERATED
	XII	96004	C	T	SYNONYMOUS	K	K	TOLERATED
	XII	96010	A	G	SYNONYMOUS	T	T	TOLERATED
	XII	96022	G	A	SYNONYMOUS	V	V	TOLERATED
	XII	96025	G	A	SYNONYMOUS	A	A	TOLERATED
	XII	96028	G	A	SYNONYMOUS	S	S	TOLERATED
	XII	96034	A	G	SYNONYMOUS	N	N	TOLERATED
	XII	96040	A	G	SYNONYMOUS	I	I	TOLERATED
	XII	96151	G	A	SYNONYMOUS	A	A	TOLERATED
	XII	96166	A	G	SYNONYMOUS	F	F	TOLERATED
	XII	96169	G	A	SYNONYMOUS	V	V	TOLERATED
	XII	96229	A	G	SYNONYMOUS	T	T	TOLERATED
	XII	96472	G	A	SYNONYMOUS	T	T	TOLERATED
	XII	96514	A	G	SYNONYMOUS	D	D	TOLERATED
	XII	97099	G	A	SYNONYMOUS	A	A	TOLERATED
	XII	97108	C	T	SYNONYMOUS	K	K	TOLERATED
	XII	97129	G	A	SYNONYMOUS	S	S	TOLERATED
	XII	97147	G	A	SYNONYMOUS	T	T	TOLERATED
	XII	97153	G	T	NONSYNONYMOUS	N	K	TOLERATED
	XII	97159	G	A	SYNONYMOUS	T	T	TOLERATED
	XII	97171	A	G	SYNONYMOUS	F	F	TOLERATED
WA	XII	95641	T	A	SYNONYMOUS	A	A	TOLERATED
	XII	95935	A	G	SYNONYMOUS	A	A	TOLERATED
	XII	95937	C	A	NONSYNONYMOUS	A	S	TOLERATED
	XII	95938	A	G	SYNONYMOUS	V	V	TOLERATED
	XII	95944	C	T	SYNONYMOUS	K	K	TOLERATED
	XII	95945	T	C	NONSYNONYMOUS	K	R	TOLERATED
	XII	95992	G	A	SYNONYMOUS	I	I	TOLERATED
	XII	96004	C	T	SYNONYMOUS	K	K	TOLERATED
	XII	96010	A	G	SYNONYMOUS	T	T	TOLERATED
	XII	96022	G	A	SYNONYMOUS	V	V	TOLERATED
	XII	96025	G	A	SYNONYMOUS	A	A	TOLERATED
	XII	96028	G	A	SYNONYMOUS	S	S	TOLERATED
	XII	96034	A	G	SYNONYMOUS	N	N	TOLERATED
	XII	96040	A	G	SYNONYMOUS	I	I	TOLERATED
	XII	96151	G	A	SYNONYMOUS	A	A	TOLERATED
	XII	96166	A	G	SYNONYMOUS	F	F	TOLERATED
	XII	96169	G	A	SYNONYMOUS	V	V	TOLERATED
	XII	96451	T	C	SYNONYMOUS	K	K	TOLERATED
	XII	96472	G	A	SYNONYMOUS	T	T	TOLERATED
	XII	96514	A	G	SYNONYMOUS	D	D	TOLERATED
	XII	97099	G	A	SYNONYMOUS	A	A	TOLERATED
	XII	97108	C	T	SYNONYMOUS	K	K	TOLERATED
	XII	97129	G	A	SYNONYMOUS	S	S	TOLERATED
	XII	97147	G	A	SYNONYMOUS	T	T	TOLERATED
	XII	97153	G	T	NONSYNONYMOUS	N	K	TOLERATED
	XII	97159	G	A	SYNONYMOUS	T	T	TOLERATED
	XII	97171	A	G	SYNONYMOUS	F	F	TOLERATED
WE	XII	95641	T	A	SYNONYMOUS	A	A	TOLERATED
	XII	95821	G	T	NONSYNONYMOUS	D	E	TOLERATED
	XII	95935	A	G	SYNONYMOUS	A	A	TOLERATED
	XII	95937	C	A	NONSYNONYMOUS	A	S	TOLERATED
	XII	95938	A	G	SYNONYMOUS	V	V	TOLERATED
	XII	95944	C	T	SYNONYMOUS	K	K	TOLERATED
	XII	95945	T	C	NONSYNONYMOUS	K	R	TOLERATED
	XII	95992	G	A	SYNONYMOUS	I	I	TOLERATED
	XII	96004	C	T	SYNONYMOUS	K	K	TOLERATED
	XII	96010	A	G	SYNONYMOUS	T	T	TOLERATED
	XII	96022	G	A	SYNONYMOUS	V	V	TOLERATED
	XII	96025	G	A	SYNONYMOUS	A	A	TOLERATED
	XII	96028	G	A	SYNONYMOUS	S	S	TOLERATED
	XII	96034	A	G	SYNONYMOUS	N	N	TOLERATED
	XII	96040	A	G	SYNONYMOUS	I	I	TOLERATED
	XII	96151	G	A	SYNONYMOUS	A	A	TOLERATED
	XII	96166	A	G	SYNONYMOUS	F	F	TOLERATED
	XII	96169	G	A	SYNONYMOUS	V	V	TOLERATED
	XII	96340	A	G	SYNONYMOUS	S	S	TOLERATED
	XII	96400	T	A	SYNONYMOUS	P	P	TOLERATED
	XII	96451	T	C	SYNONYMOUS	K	K	TOLERATED
	XII	96472	G	A	SYNONYMOUS	T	T	TOLERATED
	XII	96514	A	G	SYNONYMOUS	D	D	TOLERATED
	XII	96580	C	T	SYNONYMOUS	L	L	TOLERATED
	XII	97108	C	T	SYNONYMOUS	K	K	TOLERATED
	XII	97129	G	A	SYNONYMOUS	S	S	TOLERATED
	XII	97147	G	A	SYNONYMOUS	T	T	TOLERATED
	XII	97153	G	T	NONSYNONYMOUS	N	K	TOLERATED
	XII	97159	G	A	SYNONYMOUS	T	T	TOLERATED
	XII	97171	A	G	SYNONYMOUS	F	F	TOLERATED
	XII	97429	G	A	SYNONYMOUS	F	F	TOLERATED
Gene: SSA3
Strain	Chromosome	Position	Ref allele	Altered allele	Variant	Ref aminoacid	Altered aminoacid	SIFT prediction
	II	84553	C	T	SYNONYMOUS	S	S	TOLERATED
	II	84589	C	G	SYNONYMOUS	G	G	TOLERATED
	II	84590	C	G	NONSYNONYMOUS	G	A	TOLERATED
	II	84631	C	G	SYNONYMOUS	T	T	TOLERATED
	II	84739	T	C	SYNONYMOUS	T	T	TOLERATED
	II	84823	C	T	SYNONYMOUS	S	S	TOLERATED
	II	84862	C	T	SYNONYMOUS	R	R	TOLERATED
	II	84976	C	T	SYNONYMOUS	K	K	TOLERATED
	II	85339	A	G	SYNONYMOUS	G	G	TOLERATED
	II	85504	T	C	SYNONYMOUS	V	V	TOLERATED
	II	85528	T	C	SYNONYMOUS	L	L	TOLERATED
	II	85702	C	T	SYNONYMOUS	K	K	TOLERATED
	II	85816	A	G	SYNONYMOUS	D	D	TOLERATED
	II	85903	G	A	SYNONYMOUS	G	G	TOLERATED
	II	86107	A	C	SYNONYMOUS	P	P	TOLERATED
	II	86323	G	A	SYNONYMOUS	F	F	TOLERATED
	II	86335	C	A	SYNONYMOUS	S	S	TOLERATED
	II	86390	G	A	NONSYNONYMOUS	S	F	DELETERIOUS
SA	II	86416	T	C	SYNONYMOUS	T	T	TOLERATED
	II	84553	C	T	SYNONYMOUS	S	S	TOLERATED
	II	84589	C	G	SYNONYMOUS	G	G	TOLERATED
	II	84590	C	G	NONSYNONYMOUS	G	A	TOLERATED
	II	84631	C	G	SYNONYMOUS	T	T	TOLERATED
	II	84718	G	A	SYNONYMOUS	D	D	TOLERATED
	II	84736	C	T	SYNONYMOUS	A	A	TOLERATED
	II	84823	C	T	SYNONYMOUS	S	S	TOLERATED
	II	84862	C	T	SYNONYMOUS	R	R	TOLERATED
	II	84985	A	T	SYNONYMOUS	A	A	TOLERATED
	II	85060	C	T	SYNONYMOUS	P	P	TOLERATED
	II	85339	A	G	SYNONYMOUS	G	G	TOLERATED
	II	85504	T	C	SYNONYMOUS	V	V	TOLERATED
	II	85528	T	C	SYNONYMOUS	L	L	TOLERATED
	II	85816	A	G	SYNONYMOUS	D	D	TOLERATED
	II	85903	G	A	SYNONYMOUS	G	G	TOLERATED
	II	86344	G	C	SYNONYMOUS	T	T	TOLERATED
NA	II	86416	T	C	SYNONYMOUS	T	T	TOLERATED
	II	84532	T	C	SYNONYMOUS	E	E	TOLERATED
	II	84553	C	T	SYNONYMOUS	S	S	TOLERATED
	II	84589	C	G	SYNONYMOUS	G	G	TOLERATED
	II	84590	C	G	NONSYNONYMOUS	G	A	TOLERATED
	II	84631	C	G	SYNONYMOUS	T	T	TOLERATED
	II	84823	C	T	SYNONYMOUS	S	S	TOLERATED
	II	84862	C	T	SYNONYMOUS	R	R	TOLERATED
	II	84976	C	T	SYNONYMOUS	K	K	TOLERATED
	II	85339	A	G	SYNONYMOUS	G	G	TOLERATED
	II	85504	T	C	SYNONYMOUS	V	V	TOLERATED
	II	85528	T	C	SYNONYMOUS	L	L	TOLERATED
	II	85816	A	G	SYNONYMOUS	D	D	TOLERATED
	II	85903	G	A	SYNONYMOUS	G	G	TOLERATED
	II	86293	G	A	SYNONYMOUS	A	A	TOLERATED
WA	II	86416	T	C	SYNONYMOUS	T	T	TOLERATED
WE	-	-	-	-	-	-	-	-
Gene: STP22
Strain	Chromosome	Position	Ref allele	Altered allele	Variant	Ref aminoacid	Altered aminoacid	SIFT prediction
	III	105854	G	T	NONSYNONYMOUS	Q	K	TOLERATED
	III	106308	T	C	SYNONYMOUS	P	P	TOLERATED
	III	106326	A	G	SYNONYMOUS	N	N	TOLERATED
	III	106329	C	T	SYNONYMOUS	Q	Q	TOLERATED
	III	106362	G	C	SYNONYMOUS	P	P	TOLERATED
	III	106626	T	A	SYNONYMOUS	S	S	TOLERATED
	III	106629	A	T	SYNONYMOUS	G	G	TOLERATED
	III	106731	A	T	NONSYNONYMOUS	N	K	TOLERATED
SA	III	106818	C	T	SYNONYMOUS	A	A	TOLERATED
	III	105854	G	T	NONSYNONYMOUS	Q	K	TOLERATED
	III	106134	C	G	SYNONYMOUS	V	V	TOLERATED
	III	106362	G	C	SYNONYMOUS	P	P	TOLERATED
	III	106374	C	T	SYNONYMOUS	A	A	TOLERATED
	III	106731	A	T	NONSYNONYMOUS	N	K	TOLERATED
NA	III	106818	C	T	SYNONYMOUS	A	A	TOLERATED
	III	105854	G	T	NONSYNONYMOUS	Q	K	TOLERATED
	III	106297	G	T	NONSYNONYMOUS	S	Y	TOLERATED
	III	106308	T	C	SYNONYMOUS	P	P	TOLERATED
	III	106326	A	G	SYNONYMOUS	N	N	TOLERATED
	III	106362	G	C	SYNONYMOUS	P	P	TOLERATED
	III	106369	C	G	NONSYNONYMOUS	S	T	TOLERATED
	III	106443	G	A	SYNONYMOUS	A	A	TOLERATED
WA	III	106497	G	A	SYNONYMOUS	Y	Y	TOLERATED
WE	-	-	-	-	-	-	-	-
Gene: ATG9
Strain	Chromosome	Position	Ref allele	Altered allele	Variant	Ref aminoacid	Altered aminoacid	SIFT prediction
	IV	185428	C	T	SYNONYMOUS	S	S	TOLERATED
	IV	185567	C	T	NONSYNONYMOUS	H	Y	TOLERATED
	IV	185683	T	C	SYNONYMOUS	N	N	TOLERATED
	IV	185746	C	T	SYNONYMOUS	S	S	TOLERATED
	IV	185908	G	A	SYNONYMOUS	L	L	TOLERATED
	IV	186151	T	C	SYNONYMOUS	Y	Y	TOLERATED
	IV	186841	C	T	SYNONYMOUS	L	L	TOLERATED
	IV	186957	A	T	NONSYNONYMOUS	Q	L	TOLERATED
SA	IV	187299	G	A	NONSYNONYMOUS	S	N	TOLERATED
	IV	184999	A	G	SYNONYMOUS	Q	Q	TOLERATED
	IV	185041	C	T	SYNONYMOUS	S	S	TOLERATED
	IV	185260	C	T	SYNONYMOUS	S	S	TOLERATED
	IV	185404	C	T	SYNONYMOUS	D	D	TOLERATED
	IV	185428	C	T	SYNONYMOUS	S	S	TOLERATED
	IV	185567	C	T	NONSYNONYMOUS	H	Y	TOLERATED
	IV	185683	T	C	SYNONYMOUS	N	N	TOLERATED
	IV	185746	C	T	SYNONYMOUS	S	S	TOLERATED
	IV	185908	G	A	SYNONYMOUS	L	L	TOLERATED
	IV	186001	G	C	SYNONYMOUS	S	S	TOLERATED
	IV	186058	C	T	SYNONYMOUS	F	F	TOLERATED
	IV	186103	C	T	SYNONYMOUS	L	L	TOLERATED
	IV	186370	T	C	SYNONYMOUS	P	P	TOLERATED
	IV	186841	C	T	SYNONYMOUS	L	L	TOLERATED
	IV	187054	G	A	SYNONYMOUS	E	E	TOLERATED
	IV	187156	G	A	SYNONYMOUS	S	S	TOLERATED
	IV	187696	G	T	SYNONYMOUS	G	G	TOLERATED
	IV	187789	C	T	SYNONYMOUS	F	F	TOLERATED
NA	IV	187843	T	C	SYNONYMOUS	G	G	TOLERATED
	IV	184999	A	G	SYNONYMOUS	Q	Q	TOLERATED
	IV	185105	G	A	NONSYNONYMOUS	E	K	TOLERATED
	IV	185143	T	A	SYNONYMOUS	S	S	TOLERATED
	IV	185244	T	C	NONSYNONYMOUS	L	P	DELETERIOUS
	IV	185643	G	T	NONSYNONYMOUS	G	V	TOLERATED
	IV	185762	C	T	NONSYNONYMOUS	P	S	TOLERATED
	IV	185908	G	A	SYNONYMOUS	L	L	TOLERATED
	IV	186001	G	A	SYNONYMOUS	S	S	TOLERATED
	IV	186485	C	T	NONSYNONYMOUS	P	S	TOLERATED
	IV	186841	C	T	SYNONYMOUS	L	L	TOLERATED
	IV	187054	G	A	SYNONYMOUS	E	E	TOLERATED
	IV	187156	G	A	SYNONYMOUS	S	S	TOLERATED
	IV	187696	G	T	SYNONYMOUS	G	G	TOLERATED
	IV	187789	C	T	SYNONYMOUS	F	F	TOLERATED
WA	IV	187843	T	C	SYNONYMOUS	G	G	TOLERATED
	IV	185023	T	C	SYNONYMOUS	L	L	TOLERATED
	IV	185084	C	T	NONSYNONYMOUS	H	Y	TOLERATED
	IV	185188	G	A	SYNONYMOUS	E	E	TOLERATED
	IV	185256	C	T	NONSYNONYMOUS	T	M	TOLERATED
	IV	185449	T	C	SYNONYMOUS	S	S	TOLERATED
	IV	185452	G	A	SYNONYMOUS	K	K	TOLERATED
	IV	185458	C	G	NONSYNONYMOUS	S	R	TOLERATED
	IV	185528	G	A	NONSYNONYMOUS	D	N	TOLERATED
	IV	185548	T	C	SYNONYMOUS	T	T	TOLERATED
	IV	185567	C	T	NONSYNONYMOUS	H	Y	TOLERATED
	IV	185597	C	T	NONSYNONYMOUS	P	S	TOLERATED
	IV	185668	C	T	SYNONYMOUS	T	T	TOLERATED
	IV	185683	T	C	SYNONYMOUS	N	N	TOLERATED
	IV	185704	A	G	SYNONYMOUS	K	K	TOLERATED
	IV	185746	C	T	SYNONYMOUS	S	S	TOLERATED
	IV	185783	T	C	SYNONYMOUS	L	L	TOLERATED
	IV	186841	C	T	SYNONYMOUS	L	L	TOLERATED
	IV	187060	C	T	SYNONYMOUS	I	I	TOLERATED
	IV	187198	G	T	NONSYNONYMOUS	E	D	TOLERATED
	IV	187216	C	T	SYNONYMOUS	D	D	TOLERATED
	IV	187293	A	G	NONSYNONYMOUS	E	G	TOLERATED
	IV	187624	T	C	SYNONYMOUS	P	P	TOLERATED
	IV	187696	G	T	SYNONYMOUS	G	G	TOLERATED
WE	IV	187789	C	T	SYNONYMOUS	F	F	TOLERATED
Gene: VAM6
Strain	Chromosome	Position	Ref allele	Altered allele	Variant	Ref aminoacid	Altered aminoacid	SIFT prediction
	IV	317043	A	G	SYNONYMOUS	A	A	TOLERATED
	IV	317186	A	G	SYNONYMOUS	L	L	TOLERATED
	IV	317250	G	A	SYNONYMOUS	L	L	TOLERATED
	IV	317265	T	C	SYNONYMOUS	R	R	TOLERATED
	IV	317280	C	T	SYNONYMOUS	K	K	TOLERATED
	IV	317288	T	A	NONSYNONYMOUS	T	S	TOLERATED
	IV	317652	A	G	SYNONYMOUS	S	S	TOLERATED
	IV	317820	A	C	SYNONYMOUS	T	T	TOLERATED
	IV	317913	G	T	SYNONYMOUS	A	A	TOLERATED
	IV	318023	A	G	NONSYNONYMOUS	S	P	TOLERATED
	IV	318102	A	G	SYNONYMOUS	N	N	TOLERATED
	IV	318156	A	G	SYNONYMOUS	G	G	TOLERATED
	IV	318226	T	C	NONSYNONYMOUS	H	R	TOLERATED
	IV	318270	G	A	SYNONYMOUS	P	P	TOLERATED
	IV	318317	G	A	SYNONYMOUS	L	L	TOLERATED
	IV	318348	G	A	SYNONYMOUS	H	H	TOLERATED
	IV	318605	A	G	NONSYNONYMOUS	S	P	TOLERATED
	IV	318618	C	T	SYNONYMOUS	L	L	TOLERATED
	IV	318659	G	A	SYNONYMOUS	L	L	TOLERATED
	IV	319317	A	G	SYNONYMOUS	F	F	TOLERATED
	IV	319482	G	A	SYNONYMOUS	L	L	TOLERATED
	IV	319599	G	A	SYNONYMOUS	T	T	TOLERATED
SA	IV	319641	C	T	SYNONYMOUS	K	K	TOLERATED
	IV	317265	T	C	SYNONYMOUS	R	R	TOLERATED
	IV	317280	C	T	SYNONYMOUS	K	K	TOLERATED
	IV	317288	T	A	NONSYNONYMOUS	T	S	TOLERATED
	IV	317652	A	G	SYNONYMOUS	S	S	TOLERATED
	IV	317913	G	T	SYNONYMOUS	A	A	TOLERATED
	IV	318023	A	G	NONSYNONYMOUS	S	P	TOLERATED
	IV	318102	A	G	SYNONYMOUS	N	N	TOLERATED
	IV	318156	A	G	SYNONYMOUS	G	G	TOLERATED
	IV	318226	T	C	NONSYNONYMOUS	H	R	TOLERATED
	IV	318270	G	A	SYNONYMOUS	P	P	TOLERATED
	IV	318317	G	A	SYNONYMOUS	L	L	TOLERATED
	IV	318567	T	C	SYNONYMOUS	Q	Q	TOLERATED
	IV	318573	C	A	SYNONYMOUS	T	T	TOLERATED
	IV	318591	G	A	SYNONYMOUS	S	S	TOLERATED
	IV	318618	C	T	SYNONYMOUS	L	L	TOLERATED
	IV	318659	G	A	SYNONYMOUS	L	L	TOLERATED
	IV	318786	T	C	SYNONYMOUS	L	L	TOLERATED
	IV	319275	A	G	SYNONYMOUS	G	G	TOLERATED
	IV	319641	C	T	SYNONYMOUS	K	K	TOLERATED
	IV	319917	A	G	SYNONYMOUS	I	I	TOLERATED
NA	IV	320004	G	A	SYNONYMOUS	Y	Y	TOLERATED
	IV	317220	G	A	SYNONYMOUS	Y	Y	TOLERATED
	IV	317280	C	T	SYNONYMOUS	K	K	TOLERATED
	IV	317288	T	A	NONSYNONYMOUS	T	S	TOLERATED
	IV	317652	A	G	SYNONYMOUS	S	S	TOLERATED
	IV	317913	G	T	SYNONYMOUS	A	A	TOLERATED
	IV	318023	A	G	NONSYNONYMOUS	S	P	TOLERATED
	IV	318102	A	G	SYNONYMOUS	N	N	TOLERATED
	IV	318156	A	G	SYNONYMOUS	G	G	TOLERATED
	IV	318226	T	C	NONSYNONYMOUS	H	R	TOLERATED
	IV	318270	G	A	SYNONYMOUS	P	P	TOLERATED
	IV	318317	G	A	SYNONYMOUS	L	L	TOLERATED
	IV	318659	G	A	SYNONYMOUS	L	L	TOLERATED
	IV	319317	A	G	SYNONYMOUS	F	F	TOLERATED
	IV	319482	G	A	SYNONYMOUS	L	L	TOLERATED
WA	IV	319641	C	T	SYNONYMOUS	K	K	TOLERATED
WE	-	-	-	-	-	-	-	-
